# The *Sw-5b* NLR immune receptor induces earlier transcriptional changes in response to thrips-mediated inoculation of *Tomato spotted wilt orthotospovirus* compared to mechanical inoculation

**DOI:** 10.1101/2022.09.07.507022

**Authors:** Norma A. Ordaz, Ugrappa Nagalakshmi, Leonardo S. Boiteux, Hagop S. Atamian, Diane E. Ullman, Savithramma P. Dinesh-Kumar

## Abstract

The nucleotide-binding leucine-rich repeat (NLR) class of immune receptor, *Sw-5b* confers resistance to *Tomato spotted wilt orthotospovirus* (TSWV). Although *Sw-5b* is known to activate immunity upon recognition of the NSm of TSWV, we know very little about the downstream events that lead to resistance. Here, we investigated the early transcriptomic changes that occur in response to both mechanical and thrips-mediated inoculation of TSWV using near-isogenic resistant and susceptible tomato lines. Interestingly, the *Sw-5b* induces earlier transcriptional changes in response to thrips-mediated inoculation compared to mechanical inoculation of TSWV. A subset of the differentially expressed genes (DEGs) observed at 12 and 24 hours post thrips-mediated inoculation of TSWV was only present at 72 hours post mechanical inoculation. Although some DEGs were shared between thrips and mechanical inoculation at 72 hours postinfection, many DEGs were specific to either thrips-mediated or mechanical inoculation of TSWV. In response to thrips-mediated inoculation, an NLR immune receptor, cysteine-rich receptor-like kinase, G-type lectin S-receptor-like kinases, and transcription factors such as the ethylene response factor 1 and the calmodulin-binding protein 60 were induced. Whereas, in response to mechanical inoculation, fatty acid desaturase 2-9, cell death genes, DCL2b, RIPK/PBL14-like, and transcription factors such as ERF017 and WRKY75 were differentially expressed. Our findings reveal novel insights into *Sw-5b* responses specific to the method of TSWV inoculation. Given that TSWV is transmitted in nature primarily by the thrips, the DEGs we have identified provide a foundation for understanding the mechanistic roles of these genes in the *Sw-5b*-mediated resistance.
