## Supplementary Table S1 for "The *Sw-5b* NLR immune receptor induces earlier transcriptional changes in response to thrips-mediated inoculation of *Tomato spotted wilt orthotospovirus* compared to mechanical inoculation"

### Sheet: Supplementary Table 1
Supplementary Table S1. Differentially expressed genes in response to thrips and mechanical inoculation of TSWV in Sw-5b resistant plants
						Thrips-mediated TSWV infection								Mechanical inoculation of TSWV
Gene ID		12	hpi			24 hpi				72	hpi				72	hpi		Annotation
	logFC	logCPM	PValue	FDR	logFC	logCPM	PValue	FDR	logFC	logCPM	PValue	FDR		logFC	logCPM	PValue	FDR
Solyc09g082340	-8.18644	1.95801	1.59459e-06	0.0306209														Vicilin
Solyc03g025670					4.55271	4.42654	4.98313e-08	0.000956911	3.69542	4.42654	5.14941e-06	0.0123605		5.19429	4.42654	1.27822e-09	4.90911e-06	Pathogenesis-related protein-1c
Solyc01g097240					4.12851	4.19345	1.04094e-05	0.0153763	4.48489	4.19345	3.03005e-06	0.0123605		6.40248	4.19345	8.3935e-10	4.02951e-06	Pathogenesis-related protein 4
Solyc09g006005					3.5766	6.85886	4.46091e-06	0.0109191	3.48253	6.85886	7.58945e-06	0.0161934		5.74111	6.85886	2.89057e-11	2.77538e-07	Pathogenesis-related protein 1
Solyc10g079860					2.80982	5.22158	3.6699e-06	0.0109191	2.23378	5.22158	0.000174037	0.0498811		4.67637	5.22158	1.40546e-12	2.6989e-08	TomQ'b beta(1,3)glucanase
Solyc01g101180					6.32514	-0.190018	3.23915e-06	0.0109191						5.00452	-0.190018	5.41959e-05	0.0212393	Terpene synthase
Solyc02g070110					4.11742	1.87824	3.8932e-06	0.0109191						3.88109	1.87824	7.7229e-06	0.00463447	FAD-binding Berberine family protein
Solyc10g011925					2.62513	2.27497	3.84448e-05	0.046141						3.14235	2.27497	1.90072e-06	0.00173807	Phenylalanine ammonia-lyase
Solyc03g115060					2.47616	2.58449	1.4214e-07	0.00136475						2.53754	2.58449	9.61457e-08	0.000138187	Suppressor SRP40-like protein (similar to AT2G03630)
Solyc10g076510					2.24827	1.95215	1.90914e-05	0.0261866						2.22312	1.95215	2.72195e-05	0.0124451	Pyruvate decarboxylase
Solyc03g123540					-3.01295	1.43889	5.20985e-06	0.0109191						-3.08825	1.43889	1.50943e-06	0.00160204	Class III heat shock protein - HSP17.4
Solyc05g051350					8.59026	0.0566353	9.61233e-06	0.0153763										Rhamnogalacturonate lyase
Solyc09g091670					3.94542	2.15721	6.25477e-06	0.0109191										Pleiotropic drug resistance protein
Solyc11g010210					2.51643	0.478716	2.28371e-07	0.00146181										WEB family protein (similar to At4g27595)
Solyc03g013340					-1.22537	3.73788	2.49468e-05	0.0319368										NOD26-like intrinsic protein 2.1
Solyc03g007890					-1.49605	4.97933	6.02137e-06	0.0109191										Class II heat shock protein -HSP17.6
Solyc05g054380									9.11666	0.787943	8.77092e-05	0.0374284		7.35076	0.787943	0.000119872	0.0315328	Major allergen Pru ar 1-like
Solyc02g078650									8.68596	0.910753	3.89804e-05	0.0277237		6.65725	0.910753	5.00475e-05	0.0200221	Polyphenol oxidase, chloroplastic
Solyc01g008620									8.46352	3.17835	1.03978e-06	0.00952615		6.85825	3.17835	4.90285e-06	0.00376598	Glucan endo-1,3-beta-glucosidase
Solyc09g007010									8.25728	6.98523	3.28741e-06	0.0123605		6.48444	6.98523	7.31585e-05	0.0246467	Pathogenesis-related protein.1
Solyc04g064880									7.46218	2.28591	9.96015e-05	0.0390336		6.87627	2.28591	8.08103e-05	0.0263017	Pathogen-related protein
Solyc01g095080									6.74331	1.38401	0.000119266	0.0411951		5.66999	1.38401	0.00021302	0.0430592	1-aminocyclopropane-1-carboxylic acid synthase-2
Solyc01g106620									6.02251	4.55857	1.41695e-05	0.0209449		6.25636	4.55857	5.68338e-06	0.00404215	Pathogenesis-related protein 1-like
Solyc01g080570									5.77622	1.24943	4.34444e-05	0.0291511		5.32251	1.24943	4.56274e-05	0.0190474	Inosine-uridine preferring nucleoside hydrolase family
Solyc08g029000									5.77036	3.46696	9.87403e-05	0.0390336		7.24222	3.46696	5.40333e-06	0.00399078	Lipoxygenase
Solyc09g011870									5.33055	1.66559	1.77238e-05	0.0209449		4.4863	1.66559	7.1289e-05	0.0244731	Arogenate dehydrogenase 2
Solyc01g059965									5.31908	5.39198	5.16137e-05	0.0291511		5.75612	5.39198	1.57044e-05	0.00815056	Glucan endo-1,3-beta-glucosidase B
Solyc04g072280									5.00511	2.09374	0.000107316	0.0392681		5.88104	2.09374	7.08337e-06	0.00456488	Laccase
Solyc08g080650									4.78193	5.03505	1.83928e-05	0.0209449		5.05879	5.03505	6.2987e-06	0.00431978	Pathogenesis related protein P23
Solyc07g049530									4.55652	5.30533	4.74333e-06	0.0123605		3.60915	5.30533	0.000136204	0.0335324	1-aminocyclopropane-1-carboxylate oxidase 1
Solyc02g082920									3.86398	5.30833	0.000107389	0.0392681		4.59774	5.30833	7.60107e-06	0.00463447	Class II chitinase
Solyc10g055810									3.16357	5.15753	0.000126039	0.0424619		4.92489	5.15753	3.34991e-08	6.43283e-05	Chitinase
Solyc08g079900									7.10631	3.70831	2.1261e-05	0.0209449						Subtilisin-like protease
Solyc04g077340									7.07998	2.67713	8.38948e-05	0.0366144						G-type lectin S-receptor-like kinase
Solyc10g055820									5.98832	0.872005	0.000108379	0.0392681						Chitinase
Solyc04g016000									5.56198	1.05401	5.0735e-05	0.0291511						Heat shock transcription factor protein 8
Solyc12g006140									5.08043	11.1662	5.50733e-05	0.0302164						Cab-5 encoding chlorophyll a/b-binding protein
Solyc05g015800									4.89427	4.26628	1.55198e-05	0.0209449						Alcohol acyl transferase
Solyc07g053140									4.83573	3.20169	1.48823e-06	0.00952615						Zinc finger protein/CONSTANS-like protein
Solyc12g005720									4.80242	1.7863	2.70156e-05	0.0242165						Cysteine-rich receptor-like protein kinase
Solyc01g105450									4.45442	4.27784	1.75989e-09	3.37952e-05						ABC transporter G family
Solyc04g054950									4.2631	1.47629	9.91237e-05	0.0390336						NAD(P)-binding Rossmann-fold superfamily
Solyc10g083690									4.17501	2.5719	1.20326e-05	0.0209449						Cytochrome P450
Solyc05g053600									4.15202	2.75556	0.00016414	0.0479326						Pleiotropic drug resistance protein
Solyc01g099010									3.88354	2.91092	2.18142e-05	0.0209449						GDSL esterase/lipase (similar to At5g03980)
Solyc03g025720									3.8052	5.45354	0.000129569	0.0428986						Oxalate--CoA ligase
Solyc02g085770									3.79784	6.53804	1.83771e-05	0.0209449						AWPM-19-like protein
Solyc08g078870									3.51475	6.576	7.55311e-05	0.0345339						Lipid-transfer protein
Solyc06g069760									3.48373	6.85539	3.52902e-05	0.0277237						Dof zinc finger protein
Solyc09g092640									3.30428	3.36701	6.93931e-05	0.0341351						Cytochrome
Solyc03g113960									3.25779	-0.0176834	1.96958e-05	0.0209449						Calmodulin binding protein-like
Solyc02g084930									3.2209	2.61202	0.000164476	0.0479326						Cytochrome P450
Solyc07g008240									3.02077	5.26526	9.30466e-05	0.0388429						Non-symbiotic hemoglobin like
Solyc02g090350									3.00116	3.43533	3.88679e-05	0.0277237						Geraniol 8-hydroxylase
Solyc03g078490									2.92261	3.55153	3.62859e-05	0.0277237						Glycosyltransferase
Solyc05g051200									2.91458	3.98198	4.54076e-06	0.0123605						Ethylene-responsive factor 1
Solyc01g086670									2.84457	2.90343	4.58859e-05	0.0291511						Unknown protein
Solyc08g081700									2.74035	2.20832	0.00010411	0.0392681						late embryogenesis abundant protein
Solyc08g077380									2.64848	3.53224	0.000141668	0.0453407						Purine permease
Solyc05g008220									2.61756	1.96761	6.2577e-05	0.0329933						PADRE gene family
Solyc12g008960									2.38132	2.00914	0.000120134	0.0411951						Calmodulin-binding protein
Solyc02g081980									2.27137	7.43233	9.61699e-06	0.0184675						Apyrase
Solyc04g079230									2.25629	3.30808	1.89174e-05	0.0209449						Patatin
Solyc12g006380									2.20885	5.65727	7.28605e-05	0.0341351						2-oxoglutarate-dependent dioxygenase
Solyc05g008310									2.19562	2.29824	5.11215e-05	0.0291511						G-type lectin S-receptor lke protein kinase
Solyc11g022590									1.905	9.68883	5.1043e-05	0.0291511						Trypsin inhibitor-like protein precursor
Solyc01g107900									1.88375	5.97524	2.87881e-05	0.0242165						O-acyltransferase WSD1-like protein
Solyc07g063770									1.82517	2.84859	7.9125e-05	0.0353358						G-type lectin S-receptor-like serine/threonine-protein kinase
Solyc03g112700									1.80424	2.45063	0.000164743	0.0479326						Herbivore elicitor-regulated.1
Solyc08g068390									1.74122	3.96051	0.000138757	0.0451619						Glyoxysomal fatty acid beta-oxidation multifunctional protein MFP-a
Solyc07g065660									1.69023	1.90229	0.00015776	0.0479326						Cellulose synthase-like protein E1
Solyc04g007490									1.44089	3.83659	6.50065e-05	0.0329933						CC-NLR disease resistance protein
Solyc07g054600									1.2015	2.65898	2.90048e-05	0.0242165						F-box protein
Solyc05g013810									1.00303	4.19842	6.5289e-05	0.0329933						Cellulase (Glycosyl hydrolase family 5) protein
Solyc09g072610									-1.14966	2.54393	7.28814e-05	0.0341351						Long-chain-alcohol oxidase
Solyc01g079980									-1.48307	1.25097	0.000150552	0.0466299						Aspartyl protease family protein
Solyc12g100250														10.5103	1.06421	0.000201479	0.0416021	Fatty acid desaturase
Solyc04g083140														8.9188	0.573027	0.000111154	0.0312323	Cytochrome
Solyc09g098080														7.76409	0.693623	0.00012408	0.0316308	Glycosyltransferase
Solyc08g066890														7.06874	0.780595	6.89959e-05	0.0244731	Bark storage protein A-like
Solyc05g053610														6.65894	0.379189	0.000203885	0.0416512	Pleiotropic drug resistance protein
Solyc03g096540														6.63972	-0.231485	0.000196901	0.0410989	PLAT/LH2 domain-containing protein
Solyc09g008760														6.62401	1.01715	0.000112224	0.0312323	VQ motif-containing protein 29
Solyc01g101190														6.61383	-0.205365	4.14205e-06	0.00345826	Terpene synthase
Solyc08g080670														6.56055	3.2517	7.13152e-06	0.00456488	Pathogenesis-related 5-like protein
Solyc04g016470														6.33821	0.11439	0.000175009	0.0385845	Beta(1,3)glucanase
Solyc06g083130														6.32969	0.517693	3.8023e-05	0.0165945	dCTP pyrophosphatase 1
Solyc08g074682														6.22102	1.79079	4.88172e-05	0.0199455	Polyphenol oxidase
Solyc09g097810														5.25829	1.43659	9.30922e-05	0.0288331	SAR8.2 protein
Solyc12g009240														5.10834	1.52663	0.000125186	0.0316308	Ethylene-responsive transcription factor
Solyc02g077290														4.86062	-0.428824	9.95378e-05	0.029866	Glutamate receptor-like 1.2
Solyc12g045020														4.83559	0.604445	0.000180552	0.0389567	Cytochrome
Solyc01g107390														4.74351	1.29225	4.79021e-07	0.000574916	Auxin-responsive GH3 product
Solyc08g080640														4.62741	4.07996	8.07197e-05	0.0263017	NP24 protein precursor
Solyc12g010410														4.58651	-0.53877	0.000174685	0.0385845	Homeobox protein knotted-1-like 3
Solyc03g098740														4.45463	2.86839	1.0191e-06	0.00115117	Biotic cell death-associated protein
Solyc09g098000														4.03944	-0.409951	0.000145179	0.0346017	NAD(P)-linked oxidoreductase, aldo/keto reductase family protein
Solyc05g015850														3.90906	0.277101	2.29656e-05	0.0110252	WRKY DNA binding protein
Solyc04g008100														3.79144	0.7828	8.97347e-05	0.0282488	RING-type E3 ubiquitin transferase
Solyc08g080660														3.76296	2.69941	7.00612e-05	0.0244731	Pathogenesis-related thaumatin family protein
Solyc01g107090														3.58342	1.48261	0.000139885	0.0340027	Beta-2C4-xylosidase
Solyc04g025530														3.28557	1.61932	0.000119122	0.0315328	Glutamate decarboxylase
Solyc12g088400														3.2547	1.13137	8.33925e-05	0.0266898	Zinc-finger protein
Solyc10g055800														3.23061	5.02005	0.000131675	0.0328383	Chitinase
Solyc01g105070														3.14573	3.19747	1.5851e-06	0.00160204	Peroxidase precursor
Solyc06g062490														3.04716	0.00663367	9.83497e-05	0.029866	Core-2 i-branching beta-n-acetylglucosaminyltransferase family
Solyc08g021870														2.91075	0.374245	0.000115841	0.0315328	Ankyrin repeat family protein
Solyc04g071890														2.90961	3.56154	0.000105893	0.0308099	Peroxidase
Solyc03g098100														2.83684	0.932577	0.000176818	0.0385845	Methylecgonone reductase
Solyc08g074970														2.67983	0.919842	6.62841e-05	0.0244731	UDP-Glycosyltransferase superfamily protein
Solyc02g090490														2.48258	3.71349	6.23279e-05	0.0234683	Patatin
Solyc01g097280														2.39047	3.53476	2.54494e-05	0.0119196	Pathogenesis-related protein 4b
Solyc12g042480														2.35195	3.18285	0.000192621	0.0406472	Cytochrome
Solyc02g038740														2.13022	2.17639	0.000236199	0.0472473	3-hydroxy-3-methylglutaryl coenzyme A reductase
Solyc03g114860														1.93909	3.1308	1.1562e-05	0.00648264	Alpha-1,4-glucan-protein synthase [UDP-forming] 2-like
Solyc06g053710														1.91992	2.67408	1.37302e-05	0.00732394	Ethylene receptor homolog (ETR4)
Solyc09g059040														1.03299	5.43459	7.13687e-05	0.0244731	Oxidoreductase, zinc-binding dehydrogenase family protein
Solyc11g008540														-1.33988	5.79788	2.91527e-05	0.013019	Dicer-like 2b
Solyc05g055010														-1.39311	2.77879	4.62234e-06	0.00369845	RNA-binding protein 42
Solyc01g008220														-1.5129	2.2332	4.07521e-05	0.0173903	Stress-induced protein
Solyc08g078510														-1.60043	4.24578	0.000160357	0.0362274	GRAM domain family protein
Solyc09g097860														-1.65715	3.22083	1.02784e-05	0.00598108	Kinesin-like protein KIN12B
Solyc07g006140														-1.66342	4.39553	2.56073e-09	8.1956e-06	Cytochrome
Solyc02g062500														-1.69198	2.68673	0.000149557	0.0346017	2-oxoglutarate (2OG) and Fe(II)-dependent oxygenase superfamily
Solyc06g008820														-1.70022	2.65821	4.44298e-08	7.75623e-05	Na+/H+ antiporter 1
Solyc05g005460														-1.87123	3.58583	0.000108659	0.0311431	Solyc05g005460.3.1 D.1
Solyc09g015000														-1.88729	2.55315	0.00024992	0.0494764	Class I heat shock protein
Solyc03g025250														-2.01414	0.688345	0.000121626	0.0315619	Protein DETOXIFICATION
Solyc09g098190														-2.04232	2.17772	0.000148587	0.0346017	Signal peptide peptidase-like 5
Solyc03g031910														-2.18008	2.9388	7.83921e-11	5.01788e-07	P-loop containing nucleoside triphosphate hydrolase
Solyc09g092690														-2.22352	2.6802	0.000102031	0.0301431	Peptidylprolyl isomerase
Solyc03g117630														-2.35018	2.92914	3.65258e-09	1.00201e-05	Heat shock 70 kDa protein
Solyc05g055870														-2.60717	3.12046	1.60187e-07	0.000205072	F-box domain, Phloem protein 2-like protein
Solyc02g062460														-2.64119	0.669409	0.000118468	0.0315328	2-oxoglutarate (2OG) and Fe(II)-dependent oxygenase superfamily
Solyc11g006740														-2.6458	1.40438	1.00745e-07	0.000138187	F-box domain, Phloem protein 2-like protein
Solyc09g015020														-2.74638	0.0103741	1.18155e-05	0.00648264	Class I heat shock protein
Solyc09g082250														-2.95111	-0.0115639	0.000185522	0.0395842	N-acetyltransferase
Solyc06g054150														-3.03046	0.287934	1.79525e-06	0.0017237	Heat shock protein
Solyc04g079470														-3.03503	2.44411	2.72413e-08	5.81238e-05	Serpin-ZX
Solyc02g091250														-3.41158	1.24151	4.84915e-09	1.16398e-05	Mediator of RNA polymerase II transcription subunit
Solyc03g082420														-3.66692	0.67896	7.24792e-08	0.000115985	Small heat shock protein, chloroplastic
Solyc05g025820														-4.23031	3.29443	2.13405e-05	0.0105077	Protein kinase superfamily protein
Solyc03g120260														-4.24043	3.91736	6.03428e-05	0.0231753	Coatomer subunit beta
Solyc01g099660														-5.07664	1.84148	2.02737e-06	0.00176962	Heat shock protein 70 family
Solyc04g064770														-5.65231	4.77441	0.00015509	0.0354546	Zinc finger transcription factor 34
